# An extensive archaeological dental calculus dataset spanning 5000 years for ancient human oral microbiome research

**DOI:** 10.1101/2024.09.17.613443

**Authors:** Francesca J. Standeven, Gwyn Dahlquist-Axe, Jessica Hendy, Sarah Fiddyment, Malin Holst, Krista McGrath, Matthew Collins, Amy Mundorff, Anita Radini, Josef Wagner, Conor J. Meehan, Andrew Tedder, Camilla F. Speller

**Affiliations:** School of Chemistry and Biosciences, University of Bradford; BioArCh, Department of Archaeology, University of York, York, UK; York Osteoarchaeology Ltd.; Department of Prehistory and Institute of Environmental Science and Technology (ICTA-UAB), Universitat Autònomade Barcelona, Bellaterra, Spain; Section for Evolutionary Genomics, the GLOBE Institute, University of Copenhagen, København, Denmark; Department of Archaeology, University of Cambridge, Cambridge; Department of Anthropology, College of Arts and Sciences, University of Tennessee, Knoxville, TN, USA; UCD School of Archaeology, College of Social Sciences and Law, University College Dublin, Dublin, Republic of Ireland; Enteric Diseases, Murdoch Children’s Research Institute, Parkville, Australia; Department of Paediatrics, The University of Melbourne, Parkville, Australia; Department of Biosciences, Nottingham Trent University; Department of Anthropology, University of British Columbia

## Abstract

Archaeological dental calculus can provide detailed insights into the ancient human oral microbiome. We offer a multi-period, multi-site, ancient shotgun metagenomic dataset consisting of 174 samples obtained primarily from archaeological dental calculus derived from various skeletal collections in the United Kingdom. This article describes all the materials used including the skeletons’ historical period and burial location, biological sex, and age determination, data accessibility, and additional details associated with environmental and laboratory controls. In addition, this article describes the laboratory and bioinformatic methods associated with the dataset development and discusses the technical validity of the data following quality assessments, damage evaluations, and decontamination procedures. Our approach to collecting, making accessible, and evaluating bioarchaeological metadata in advance of metagenomic analysis aims to further enable the exploration of archaeological science topics such as diet, disease, and antimicrobial resistance (AMR).
