## Supplementary table S1 for "An extensive archaeological dental calculus dataset spanning 5000 years for ancient human oral microbiome research"

### Sheet: Data
Key		Missing information
	* =	Samples published in Hendy et al. 2017 for proteomic analysis
Sample code	Skeletal ID	ENA ID (used in this study)	Other ENA ID(s)	ENA project	Sample Type	Tooth sampled	Calculus sampled (mg)	Internal barcode sequence	Age	Osteological sex	Location	Time period	Client	Current repository/museum	Associated reference/skeletal report
eBK129	n/a	ERR1343020	-	PRJEB1716	Extraction blank	n/a	n/a	AGAACGAC	n/a	n/a	Associated with modern calculus from University of Tennesee	n/a		n/a	n/a
eBK695		ERR1407493	-		Extraction blank			TTATCGTC			Associated with Jorvik (JV), Norton (NBS), Leicester (LC) and Melton (ML)
eBK691		ERR1407514	-		Extraction blank			TTACTTCT			Associated with Driffield Terrace (3DT and 6DT) and Oxford Street (OX)
BL708		ERR1329879	-		Extraction blank			TTGCGCGC			Associated with Fewston (FW)
BL709		ERR1329880	-		Extraction blank			TTGGAGCT			Associated with Jorvik (JV), Norton (NBS), Leicester (LC) and Melton (ML)
BL710		ERR1329881	-		Extraction blank			TTGGCAGA			Associated with Driffield Terrace (3DT and 6DT) and Oxford Street (OX)
BL711		ERR1329882	-		Extraction blank			TTGGCTCC			Associated with Wighill (WG) and Tickhill (TK)
LBL589		ERR1343021	-		Library blank			GTTGCAAC			Associated with University of Tennessee, (UOT)
eBK_497		ERR9638264	-	PRJEB12831	Extraction blank			GCCAGGTT			Associated with St Barnabas, Kensington (STB)
eBK_679		ERR9638271	-		Extraction blank			TGGAGTAC			Associated with Victoria Gate (VG) and Fewston (FW)
eBK_700		ERR9638284	-		Extraction blank			TTCGATGA			Associated with Fewston
eBK_682		ERR9638294	-		Extraction blank			TGGCGACG			Associated with Spitalfields (SF)
eBK_686		ERR9638306	-		Extraction blank			TGGTCCTG			Associated with Royal London Hospital (RLH)
LBL_554		ERR9638260	-		Library blank			GGTAGTTG			Associated with St Barnabas, Kensington (STB)
LBL_700		ERR9638272	-		Library blank			TTCGATGA			Associated with Victoria Gate (VG) and Fewston (FW)
LBL_526		ERR9638288	-		Library blank			GCTTCTCC			Associated with Fewston
LBL_691		ERR9638295	-		Library blank			TTACTTCT			Associated with St Barnabas, Kensington (STB) and Spitalfields (SF)
LBL_237		ERR9638301	-		Library blank			CAACGAGG			Associated with Royal London Hospital (RLH)
eBK1		ERS20133273	-	PRJEB75938	Extraction blank			AACCAACG			Associated with Manchester, Cross Street
eBK2		ERS20133275	-		Extraction blank			AACCTAGA			Associated with Manchester, Cross Street
LBL_439		ERS20133276	-		Library blank			GAACGCTG			Associated with Manchester, Cross Street
LBL_695		ERS20133277	-		Library blank			TTATCGTC			Associated with Manchester, Cross Street
FAO1	SK1203	ERR1659119	-	PRJEB12831	calculus	T12	13	AACCAACG	46+ years	Female	Lower St Bride's Churchyard, London	Post-Industrial		Museum of London	Miles A, Conheeney J. 1990 A Post-medieval population from London: Excavations in the St Bride’s Lower Churchyard. MoLAS Studies Series. Farringdon Street, City of London, EC4.
FAO2	SK1207	ERR1659110	-		calculus	T45	15.1	ACCAACCG	26-35 years	Female	Lower St Bride's Churchyard, London	Post-Industrial
FAO3	SK1215	ERR1659111	-		calculus	T34	13.4	AGTACTGA	36-45 years	Probable Female	Lower St Bride's Churchyard, London	Post-Industrial
FAO4	SK1244.1	ERR1659112	-		calculus	T47	31.6	ATGACTGC	Adult (18+ years)	Male	Lower St Bride's Churchyard, London	Post-Industrial
FAO5	SK1526	ERR1659113	-		calculus	T43	12	CCAGCTGG	26-35 years	Male	Lower St Bride's Churchyard, London	Post-Industrial
FAO6	SK1558	ERR1659120	-		calculus	T17	34	CTTCGTTA	36-45 years	Male	Lower St Bride's Churchyard, London	Post-Industrial
FAO7	SK1641	ERR1659114	-		calculus	T42	8.3	GAACCGTT	36-45 years	Female	Lower St Bride's Churchyard, London	Post-Industrial
FAO8	SK1653	ERR1659117	-		calculus	T35	7.5	GCCAGGTT	26-35 years	Female	Lower St Bride's Churchyard, London	Post-Industrial
FAO9	SK1655	ERR1659115	-		calculus	T35	13.5	GGTAGTTG	36-45 years	Unknown	Lower St Bride's Churchyard, London	Post-Industrial
FAO10	SK1683	ERR1659118	-		calculus	T17	15.4	GTTAAGTT	26-35 years	Male	Lower St Bride's Churchyard, London	Post-Industrial
FAO11	SK1785	ERR1659116	-		calculus	T31	13.4	TTGGAGCT	46+ years	Male	Lower St Bride's Churchyard, London	Post-Industrial
FAO12	SK1799	ERR1681541	-		calculus	T46	10.8	TGGTTGAC	36-45 years	Female	Lower St Bride's Churchyard, London	Post-Industrial
FAO13	SK1872	ERR1681532	-		calculus	T33	17.4	ACGAACTT	36-45 years	Male	Lower St Bride's Churchyard, London	Post-Industrial
FAO14	SK1932	ERR1681533	-		calculus	T43	16.7	ATTATCGA	36-45 years	Male	Lower St Bride's Churchyard, London	Post-Industrial
FAO15	SK1999	ERR1681542	-		calculus	T16	20.6	GGTTCAGC	26-35 years	Male	Lower St Bride's Churchyard, London	Post-Industrial
FAO16	SK2049	ERR1681538	-		calculus	T26	15.8	TTGGCAGA	36-45 years	Female	Lower St Bride's Churchyard, London	Post-Industrial
FAO17	SK2134	ERR1681534	-		calculus	T43, T44	11.1	CAACCTCT	26-35 years	Female	Lower St Bride's Churchyard, London	Post-Industrial
FAO18	SK2296	ERR1681535	-		calculus	T16	40.3	CCATAGTC	46+ years	Male	Lower St Bride's Churchyard, London	Post-Industrial
RLH208	SK208	ERR1681523	-		calculus	T26	58.9	GAACGTAT	36-45 years	Probable male	Royal London Hospital	Post-Industrial		Museum of London	Fowler L, Powers N. 2014 Doctors, dissection and resurrection men. MOLA Monograph Series 62
RLH349	SK349	ERR1681531	-		calculus	T47	27.6	AACCTCAG	36-45 years	Male	Royal London Hospital	Post-Industrial
RLH365	SK365	ERR1681525	-		calculus	T32	21.8	CTGGATAA	Adult (18+ years)	Probable male	Royal London Hospital	Post-Industrial
RLH367	SK367	ERR1681526	-		calculus	T32	24.4	GCGTTAGC	36-45 years	Male	Royal London Hospital	Post-Industrial
RLH386	SK386	ERR1681527	-		calculus	T15	6.9	GGTCGGCG	36-45 years	Probable female	Royal London Hospital	Post-Industrial
RLH397	SK397	ERR1681530	-		calculus	T42	9.9	TGGTAATT	36-45 years	Female	Royal London Hospital	Post-Industrial
RLH103	SK103	ERR9638308	-		calculus	T41	4.43	AGAACGAC	26-35 years	Female	Royal London Hospital	Post-Industrial
RLH131	SK131	ERR9638303	-		calculus	T33	29.6	CGTTGCGG	26-35 years	Female	Royal London Hospital	Post-Industrial
RLH135	SK135	ERR9638304	-		calculus	T31	4.4	CTGAGCAT	36-45 years	Male	Royal London Hospital	Post-Industrial
RLH340	SK340	ERR9638305	-		calculus	T27	27.8	GGTAGAAT	36-45 years	Probable male	Royal London Hospital	Post-Industrial
RLH421	SK421	ERR9638307	-		calculus	T16	28.3	TTAGGATG	36-45 years	Male	Royal London Hospital	Post-Industrial
RLH572	SK572	ERR9638300	-		calculus	T36	23.5	CGCGACTC	36-45 years	Male	Royal London Hospital	Post-Industrial
STB16B	SK16	ERR9638262	-		bone	n/a	n/a	TTGGCTCC	79 years	Female	St Barnabas/St Mary Abbots, West Kensington	Victorian		BioArCh, Department of Archaeology, University of York, York UJ	https://archaeologydataservice.ac.uk/archsearch/record.xhtml
STB26C	SK26	ERR9638263	-		calculus	Calculus from all teeth, pooled	5.4	CCTGCCAA	43 Years	Female	St Barnabas/St Mary Abbots, West Kensington	Victorian
STB2C	SK2	ERR9638253	-		calculus	Pooled calculus (lower incisors, 1 premolar)	2.1	AACCATGC	79 years	Male	St Barnabas/St Mary Abbots, West Kensington	Victorian
STB8C	SK8	ERR9638254	-		calculus	loose incisor	14.6	AGAACCGG	71 years	Male	St Barnabas/St Mary Abbots, West Kensington	Victorian
STB10C	SK10	ERR9638255	-		calculus	left maxiliary premolar	8.17	ATCAAGCA	42 years	Male	St Barnabas/St Mary Abbots, West Kensington	Victorian
STB11C	SK11	ERR9638256	-		calculus	Calculus from all teeth, pooled	9.6	CAACCTCT	64 years	Male	St Barnabas/St Mary Abbots, West Kensington	Victorian
STB43C	SK43	ERR9638257	-		calculus	Calculus from all teeth, pooled	4.1	CGATCGGA	46 years	Female	St Barnabas/St Mary Abbots, West Kensington	Victorian
STB27C	SK27	ERR9638258	-		calculus	Calculus from all teeth, pooled	6.3	CTCGAGGT	48 years	Female	St Barnabas/St Mary Abbots, West Kensington	Victorian
STB12B	SK12	ERR9638259	-		bone	n/a	n/a	GATGCCTC	71 years	Male	St Barnabas/St Mary Abbots, West Kensington	Victorian
STB41C	SK41	ERR9638261	-		calculus	Calculus from all teeth, pooled	10.4	TGGACGCA	75 years	Female	St Barnabas/St Mary Abbots, West Kensington	Victorian
STB9C	SK9	ERR9638267	-		calculus	Pooled top incisors	3.1	AGTTGAAC	57 years	Female	St Barnabas/St Mary Abbots, West Kensington	Victorian
STB54C	SK54	ERR9638270	-		calculus	Calculus from all teeth, pooled	4.8	GCCTAACT	40 years	Female	St Barnabas/St Mary Abbots, West Kensington	Victorian
STB12C	SK12	ERR9638277	-		calculus	pooled mandibular left incisor	15.13	ACCAACCG	57 years	Female	St Barnabas/St Mary Abbots, West Kensington	Victorian
STB16C	SK16	ERR9638279	-		calculus	pooled mandibular teeth	23.18	ATTATCGA	79 years	Female	St Barnabas/St Mary Abbots, West Kensington	Victorian
STB45C	SK45	ERR9638282	-		calculus	Calculus from all teeth, pooled	2	GAACCGTT	29 years	Female	St Barnabas/St Mary Abbots, West Kensington	Victorian
VG6C	SK6	ERR9638265	-		calculus	Upper right deciduous M2. Lower rights 1st incisor (large chunk)	5.7	AACCAGAA	46 years	Male	Victoria Gate, Leeds	Victorian	Archaeological Services WYAS, Leeds	Reburied	Caffell, A. & Holst, M. 2014. ‘Osteological Analysis, Victoria Gate, Leeds, West Yorkshire’, York Osteoarchaeology, No 1614 (commissioned by Archaeological Services WYAS)
VG11C	SK11	ERR9638266	-		calculus	Lower rights I1 and I2, Lower left I1 and I2. Upper rights I2, Lower and Upper L canine. Upper and lower left M3s	8.1	ACGAACTT	46 years	Male	Victoria Gate, Leeds	Victorian
VG12C	SK12	ERR9638268	-		calculus	All upper incisors, upper right canine and PM1. All lower incisors, lower right canine, Lower right M2	11.6	ATGACTGC	16-19 years	Possible female	Victoria Gate, Leeds	Victorian
VG15C	SK15	ERR9638269	-		calculus	Lower left and right M1, lower left M2. Upper left PM1. Upper right canine and I2	7.9	CAATTGAG	16-18 years	Female	Victoria Gate, Leeds	Victorian
SF2300B	SK2300	ERR9638312	-		bone	n/a	n/a	AACCTAGA	53 years	Female	Christ Church, Spitalfields	Post-Industrial		Natural History Museum, London	Molleson T, Cox M, Waldron AH, Whittaker DK. 1993 The Spitalfields Project. Volume 2: The Anthropology - The Middling Sort. CBA Research Report No 86
SF2484B	SK2484	ERR9638302	-		bone	n/a	n/a	CCATAGTC	50 years	Female	Christ Church, Spitalfields	Post-Industrial
SF1 (SP2182, SF01)	SK2182	ERR9638296	-		calculus	upper right M1 and lower right canine	27.4	AACCGAAC	70 years	Male	Christ Church, Spitalfields	Post-Industrial
SF2 (SP2295, SF02)	SK2295	ERR9638297	-		calculus	lower right second incisor	17.3	ATAGGTAT	61 years	Female	Christ Church, Spitalfields	Post-Industrial
SF3 (SP2300, SF03)	SK2300	ERR9638289	-		calculus	lower right first incisor and second right molar	17.7	CCAACCAG	53 years	Female	Christ Church, Spitalfields	Post-Industrial
SF4C (SP2301, SF04C)	SK2301	ERR9638280	-		calculus	upper right M2	22.6	CCGGCGAC	35 years	Female	Christ Church, Spitalfields	Post-Industrial
SF5 (SP2369, SF05)	SK2369	ERR9638310	-		calculus	lower left M1, upper left M1 and M2	36.1	CCTTGAAT	55 years	Female	Christ Church, Spitalfields	Post-Industrial
SF6 (SP2468, SF06)	SK2468	ERR9638298	-		calculus	lower molar (sampled one side only) - some enamel accidently included	13.6	CTATTCAT	50 years	Male	Christ Church, Spitalfields	Post-Industrial
SF7 (SP2477, SF07)	SK2477	ERR9638290	-		calculus	M1 and M2 lower right - slight enamel chipped	11	GAACGCTG	28 years	Female	Christ Church, Spitalfields	Post-Industrial
SF8 (SP2484, SF08)	SK2484	ERR9638291	-		calculus	upper right M1	7.2	GCGATACG	50 years	Female	Christ Church, Spitalfields	Post-Industrial
SF9 (SP2647, SF09)	SK2647	ERR9638309	-		calculus	left second premolar	10.5	GCTTCTCC	65 years	Female	Christ Church, Spitalfields	Post-Industrial
SF10 (SP2748)	SK2748	ERR9638292	-		calculus	upper left canine and (possible) upper right second premolar	25.8	GTTCAATA	60 years	Female	Christ Church, Spitalfields	Post-Industrial
SF11 (SP2860)	SK2860	ERR9638293	-		calculus	upper left M2	24.9	TAGTTAGG	52 years	Female	Christ Church, Spitalfields	Post-Industrial
ML1032C*	SK1032	ERR1329861	ERR1407490	PRJEB1716	calculus	All teeth pooled	14	GGCTTGAA	18-25 years	Female	Melton	Bronze/Iron Age	On-Site Archaeology, York	Stored at OSA	Fenton-Thomas C. 2011 Where Sky and Yorkshire and Water Meet: The Story of the Melton Landscape from Prehistory to the Present. York; Oxford: On-Site Archaeology.
ML1823C*	SK1823	ERR1329866	ERR1422725		calculus	All teeth pooled	20	GTTCAATA	36-45 years	Female	Melton	Bronze/Iron Age
ML3890C*	SK3890	ERR1329871	ERR1422709		calculus	All teeth pooled	19	TCTATTCG	26-35 years	Female	Melton	Bronze/Iron Age
ML4075C	SK4075	ERR1329872	ERR1407513		calculus	All teeth pooled	14.5	TGGACGCA	36-45 years	Male	Melton	Bronze/Iron Age
ML1489C*	SK1489	ERR1329865	ERR1422717		calculus	All teeth pooled	17	GTCTTGGC	26-35 years	Female	Melton	Bronze/Iron Age
OX09C*	SK 09	ERR1329862	ERR1407512		calculus	Calculus from right mandible and maxilla, pooled.	41.2	GGTAGAAT	26-35 years	Female	Oxford St, Leicester	Roman	University of Leicester Archaeological Services	University of Leicester Archaeological Services	Thomas, J., with contributions by Addison, H., Beamish, M., Browning, J., Buckley, R., Cooper, L., Cooper, N.J., Holst, M., Johnson, E., Keefe, K., Monckton, A., Morgan, G., Radini, A., Sawday, D. and Small, R. 2017. ‘New light on Leicester’s Roman southern cemetery: Recent excavations at the junction of Oxford Street and Newarke Street, Transactions of the Leicestershire Archaeological and Histo…
OX04C*	SK 04	ERR1329853	ERR1407489		calculus	Calculus from left lower molars and premolars, pooled	27.5	GAACCGTT	26-45 years	Female	Oxford St, Leicester	Roman
OX05C*	SK 05	ERR1329857	ERR1407498		calculus	Calculus from right lower molars, pooled	48.9	GCCTAACT	26-35 years	Male	Oxford St, Leicester	Roman
OX12B	SK 12	ERR1329867	ERR1407491		bone	n/a	53.1	TAGTTAGG	46+ years	Male	Oxford St, Leicester	Roman
OX04B	SK 04	ERR1407510	ERR1329850		bone	n/a	93.4	CTCGAGGT	26-45 years	Female	Oxford St, Leicester	Roman
OX12C*	SK 12	ERR1329870	ERR1407492		calculus	Calculus from right upper and lower incisors, pooled.	46.5	TCGTTCGA	14-17 years	Female	Oxford St, Leicester	Roman
3DT26C*	3DT - SK26	ERR1329842	ERR1422706		calculus	Calculus - pooled upper molars (1, 2, 3) upper. Calculus - pooled upper left PMs, incisors, canine. Calculus - pooled lower right PM, incisors, canine	31.8	CCAGCTGG	36-45 years	Male	Driffield Terrace, York	Roman	York Archaeology	York Archaeology	Caffell, A. & Holst, M. ‘Osteological Analysis, 3 and 6 Driffield Terrace, York, North Yorkshire’, York Osteoarchaeology, No. 0212 (commissioned by York Archaeological Trust)
3DT21C*	3DT- SK21	ERR1329834	ERR1422705		calculus	Calculus - 1st lower right molar, 2nd lower right molar, 2nd upper right molar, 3rd upper right molar	57	ATCAAGCA	Probable 36-45 years	Male	Driffield Terrace, York	Roman
6DT7C*	6DT - SK7	ERR1329825	ERR1422704		calculus	Calculus - 2nd left lower molar. Calculus - pooled lower PMs, incisors, Canines	50	AACCATGC	36-45 years	Male	Driffield Terrace, York	Roman
6DT21C*	6DT -SK21	ERR1329829	ERR1422713		calculus	Calculus - 1st upper right premolar, 1st upper right molar, 2nd upper right molar, 2nd upper right incisor	28	ACCAACCG	Probable 36-45 years	Male	Driffield Terrace, York	Roman
3DT54C	3DT- SK54	ERR1329846	ERR1422700		calculus	Calculus - 2nd upper right molar, 1st upper right molar, 1st lower right molar, 2nd lower right premolar, 2nd lower right molar, upper premolar right	21.4	CGAATATT	26-35 years	Male	Driffield Terrace, York	Roman
JV15548C*	SK 15548	ERR1329827	ERR1407501		calculus	Calculus from mandible, pooled	35	AACGATAG	46+ years	Female	Coppergate, York	Viking	York Archaeology	York Archaeology	Hall, R.A., Allen, S.J., Evans, D.T., Hunter-Mann, K., Mainman, A.J., 2014. Anglo-Scandinavian Occupation at 16-22 Coppergate: Defining a Townscape. York Archaeological Trust. Appendix 2: Osteological Analysis Holst, M. ‘Osteological Analysis, Coppergate, York’, York Osteoarchaeology, No. 1110 (commissioned by York Archaeological Trust)
JV30944C	SK 30944	ERR1329830	ERR1407486		calculus	Calculus from all teeth, pooled	20	ACGAACTT	36-45 years	Male	Coppergate, York	Viking
NEM18C *	SK18	ERR1329851	ERR1407496		calculus	Calculus from all teeth, pooled	41.4	CTGGATAA	30-35 years	Male	Norton-on-Tees, East Mill, Durham	Anglo-Saxon	Tees Archaeology	Tees Archaeology, Hartlepool UK	Sherlock, S. J. & Welch, M. G. An Anglo-Saxon Cemetery at Norton, Cleveland (Council for British Archaeology, York, 1992); Johnson, P. Cemetery Excavations at Bishopmill School, Norton: Post-Excavation
NEM093C*	SK093	ERR1329841	ERR1407495		calculus	Calculus from all teeth, pooled	43.9	CCAACCAG	26-35 years	Male	Norton-on-Tees, East Mill, Durham	Anglo-Saxon
NEM099C*	SK099	ERR1329847	ERR1407509		calculus	Calculus from all teeth, pooled	39.7	CGACGCCT	17-25 years	Female	Norton-on-Tees, East Mill, Durham	Anglo-Saxon
NBS410C*	SK410	ERR1329838	ERR1422714		calculus	Calculus from mandible, pooled	55.4	CAACCTCT	25-40 years	Male	Norton-on-Tees, Bishopsmill School, Durham	Anglo-Saxon
NBS262C*	SK262	ERR1329832	ERR1422721		calculus	Calculus from mandible, pooled	24.4	AGTACTGA	33-45 years	Female	Norton-on-Tees, Bishopsmill School, Durham	Anglo-Saxon
NBS325C*	SK325	ERR1329836	ERR1407494		calculus	Calculus from left mandible, pooled	43.6	ATTATCGA	33-45 years	Female	Norton-on-Tees, Bishopsmill School, Durham	Anglo-Saxon
TKAC*	SK A	ERR1329826	ERR1422720		calculus	Calculus from maxilla, pooled	12	AACCGGTT	46+ years	Female	St Mary's Church, Tickhill, South Yorkshire	Medieval	Matthias Garn Master Mason and Partner	Reburied in St Mary's Church, Tickhill, South Yorkshire	Caffell, A. & Holst, M. 2012. 'Osteological Analysis, St Mary's Church, Tickhill, South Yorkshire', York Osteoarchaeology, No. 1712
TKDC*	SK D	ERR1329831	ERR1422697		calculus	Calculus from mandible, pooled	53	AGAACCGG	Probable 46+ years	Female	St Mary's Church, Tickhill, South Yorkshire	Medieval
TKEC*	SK E	ERR1329835	ERR1422698		calculus	Calculus from maxilla, pooled	10.6	ATGACTGC	Adult (26+ years)	Male	St Mary's Church, Tickhill, South Yorkshire	Medieval
TKFC*	SK F	ERR1329839	ERR1422699		calculus	Calculus from all teeth, pooled	38.5	CAACGAGG	Adult (18+ years)	Probable male	St Mary's Church, Tickhill, South Yorkshire	Medieval
WG1252C*	SK 1252	ERR1329848	ERR1407488		calculus	Pooled	69	CGATCGGA	46+ years	Female	Wighill, North Yorkshire	Medieval	Mike Griffiths and Associates	York Archaeology	Unpublished; site report in progress by Mike Griffiths & Associates, D9A The Raylor Centre, James Street, York YO10 3DW, UK
WG1566C*	SK 1566	ERR1329856	ERR1407504		calculus	Pooled	44,7	GATGCCTC	46+ years	Male	Wighill, North Yorkshire	Medieval
WG1082C*	SK 1082	ERR1329843	ERR1422715		calculus	Pooled	30.8	CCATAGTC	46+ years	Male	Wighill, North Yorkshire	Medieval
WG1705C	SK 1705	ERR1329868	ERR1422718		calculus	Pooled	19.3	TCAATGCT	36-45 years	Male	Wighill, North Yorkshire	Medieval
WG1585C*	SK 1585	ERR1407511	-		calculus	Pooled	49	GCGTTAGC	46+ years	Male	Wighill, North Yorkshire	Medieval
WG1688B	SK 1688	ERR1422702	ERR1329873		bone	n/a	252	TGGAGTAC	18-25 years	Female	Wighill, North Yorkshire	Medieval
WG1688C	SK 1688	ERR1422716	ERR1329873		calculus	Pooled	3.4	GGTAGTTG	18-25 years	Female	Wighill, North Yorkshire	Medieval
FW68C*	SK068	ERR9638278	-	PRJEB12831	calculus	right mandibular first incisor	41.7	AGTACTGA	46+ years	Male	Church of St Michael and St Lawrence, Fewston, North Yorkshire	Post-Industrial	Washburn Heritage Centre	Reburied at the Church of St Michael and St Lawrence, Fewston, North Yorkshire	Gowland, R.L., Caffell, A.C., Quade, L., Levene, A., Millard, A.R., Holst, M., Yapp, P., Delaney, S., Brown, C., Nowell, G. and McPherson, C. ‘The expendables: Bioarchaeological evidence for pauper apprentices in 19th century England and the health consequences of child labour’, PloS one, 18(5), p.e0284970 Caffell, A. and Holst, M., (2017). Osteological Analysis, The Church of Saint Michael and S…
FW88C*	SK088	ERR9638285	-		calculus	mandibular teeth pooled: 3 mandibular incisors	10	CAGACCTT	36-45 years	Male	Church of St Michael and St Lawrence, Fewston, North Yorkshire	Post-Industrial
FW98C*	SK098	ERR9638274	-		calculus	mandibular canine	24.8	CCTCGACG	Adult (18+ years)	Probable female	Church of St Michael and St Lawrence, Fewston, North Yorkshire	Post-Industrial
FW192C*	SK192	ERR9638281	-		calculus	Multiple pooled teeth: mandbular and maxiliary premolars, and mandibular premolar	9.3	CGACGCCT	18-25 years	Probable male	Church of St Michael and St Lawrence, Fewston, North Yorkshire	Post-Industrial
FW217C*	SK217	ERR9638286	-		calculus	left mandibular second incisor	13.1	CTTGAGTC	14-16 years	Unknown	Church of St Michael and St Lawrence, Fewston, North Yorkshire	Post-Industrial
FW268C*	SK268	ERR9638275	-		calculus	Left first mandibular molar	10.5	GATGATAA	8.5-10 years	Unknown	Church of St Michael and St Lawrence, Fewston, North Yorkshire	Post-Industrial
FW303C*	SK303	ERR9638276	-		calculus	right mandibular first premolar	6.3	GTTAAGTT	18-25 years	Female	Church of St Michael and St Lawrence, Fewston, North Yorkshire	Post-Industrial
FW331C*	SK331	ERR9638283	-		calculus	Pooled calculus from 3 teeth: mandibular left canine, Right first mandibular incisor, left second maxiliary premolar	2.2	TAGTTAGG	14-16 years	Male	Church of St Michael and St Lawrence, Fewston, North Yorkshire	Post-Industrial
FW450C*	SK450	ERR9638287	-		calculus	right first mandibular incisor - lingua side only, right second mandibular incisor - all sides - extensive deposit, mandibular canine - buccal and lingual sides, left first mandibular incisor - lingual side only	46.4	TGGCGTTA	46+ years	Probable female	Church of St Michael and St Lawrence, Fewston, North Yorkshire	Post-Industrial
FW435C*	SK435	ERR1329875	ERR1422710	PRJEB1716	calculus	Left Canine lower	22	TGGTCCTG	Adult (18+ years)	Probable male	Church of St Michael and St Lawrence, Fewston, North Yorkshire	Post-Industrial			Gowland, R.L., Caffell, A.C., Quade, L., Levene, A., Millard, A.R., Holst, M., Yapp, P., Delaney, S., Brown, C., Nowell, G. and McPherson, C. ‘The expendables: Bioarchaeological evidence for pauper apprentices in 19th century England and the health consequences of child labour’, PloS one, 18(5), p.e0284970 Caffell, A. and Holst, M., (2017). Osteological Analysis, The Church of Saint Michael and S…
FW177C	SK177	ERR1329840	ERR1407487		calculus	Calculus from all teeth, pooled	5.4	CAATTGAG	26-35 years	Female	Church of St Michael and St Lawrence, Fewston, North Yorkshire	Post-Industrial
FW378C	SK378	ERR1329874	ERR1407499		calculus	Left maxillary canine, right maxillary second molar	3.2	TGGCGACG	34 years	Female	Church of St Michael and St Lawrence, Fewston, North Yorkshire	Victorian
FW130C	SK130	ERR1329833	ERR1407502		calculus	Calculus from all teeth, pooled	1.3	AGTTGAAC	66 years	Male	Church of St Michael and St Lawrence, Fewston, North Yorkshire	Victorian
FW238C	SK238	ERR1329844	ERR1407503		calculus	Calculus from all teeth, pooled, mainly from lower incisors	3.4	CCATATAG	49 years	Female	Church of St Michael and St Lawrence, Fewston, North Yorkshire	Victorian
FW348C	SK348	ERR1407505	ERR1329860		calculus	Calculus from all teeth, pooled	15.3	GCTCTGCT	18-25 years	Female	Church of St Michael and St Lawrence, Fewston, North Yorkshire	Post-Industrial
FW366C	SK366	ERR1329869	ERR1407506		calculus	Calculus from all teeth, pooled	6.6	TCAGTAGT	76 years	Male	Church of St Michael and St Lawrence, Fewston, North Yorkshire	Victorian
FW077C	SK077	ERR1329828	ERR1407507		calculus	Incisors and premolars	34.9	AACGGCGC	17-20 years	Probable male	Church of St Michael and St Lawrence, Fewston, North Yorkshire	Post-Industrial
FW156C	SK156	ERR1329837	ERR1407508		calculus	Pooled	5.1	ATTGATTA	18+	Probable female	Church of St Michael and St Lawrence, Fewston, North Yorkshire	Industrial
FW283T	SK283	ERR1329878	ERR1422703		tooth	Calculus from all teeth, pooled	223.7	TTCGATGA	18-25 years	Female	Church of St Michael and St Lawrence, Fewston, North Yorkshire	Victorian
FW319C	SK319	ERR1422707	-		calculus	Calculus from all teeth, pooled	12.4	CTGAGCAT	22 years	Female	Church of St Michael and St Lawrence, Fewston, North Yorkshire	Victorian
FW339C	SK339	ERR1329855	ERR1422708		calculus	Calculus from all teeth, pooled	16	GACGTACG	41 years	Male	Church of St Michael and St Lawrence, Fewston, North Yorkshire	Victorian
FW241C	SK241	ERR1329845	ERR1422722		calculus	Calculus from all teeth, pooled	12.7	CCGGCGAC	Probable 46+ years	Male	Church of St Michael and St Lawrence, Fewston, North Yorkshire	Post-Industrial
FW283C	SK283	ERR1329849	ERR1422723		calculus	Calculus from all teeth, pooled	24.2	CGTTGCGG	18-25 years	Female	Church of St Michael and St Lawrence, Fewston, North Yorkshire	Victorian
FW351C	SK351	ERR1329864	ERR1422724		calculus	Calculus from all teeth, pooled	2.5	GGTCGGCG	63 years	Male	Church of St Michael and St Lawrence, Fewston, North Yorkshire	Victorian
FW53C	SK53	ERR1329824	ERR1329824 ERR1422712 ERR9638273		calculus	Calculus from all teeth, pooled	18.1	TAGCAGCC	46+ years	Probable female	Church of St Michael and St Lawrence, Fewston, North Yorkshire	Can't Accurately Date
M116	1	ERR1343019	ERR1343019		calculus	Mandibular canines (R&L)	24.6	AACCTGCC	48 years	Female	University of Tennessee	Modern		Centre of Forensic Anthropology, The University of Tennessee, Knoxville, Tennessee, USA: https://fac.utk.edu/collections-and-research/	Centre of Forensic Anthropology, The University of Tennessee, Knoxville, Tennessee, USA: https://fac.utk.edu/collections-and-research/
M20	2	ERR1343010	ERR1343010		calculus	Right Maxillary 1st molar, and a little on distal aspect of 2nd maxillary premolar (interproximal area between PM & M1)	2.6	CAACGAGG	63 years	Female	University of Tennessee	Modern
M56	3	ERR1343011	ERR1343011		calculus	Mandibular incisors	10	CTGAGCAT	57 years	Female	University of Tennessee	Modern
M85	4	ERR1343012	ERR1343012		calculus	Left Maxillary canine & 1st premolar; left Mandibular canine, second premolar, first & second molar	23.2	GACGTACG	47 years	Female	University of Tennessee	Modern
M103	5	ERR1343013	ERR1343013		calculus	Maxillary 1st premolars	2.3	GGTAGAAT	55 years	Female	University of Tennessee	Modern
M111	6	ERR1343014	ERR1343014		calculus	Maxillary M1&2; Mandibular M1&2	7.3	TCGTTCGA	50 years	Female	University of Tennessee	Modern
M31	7	ERR1343015	ERR1343015		calculus	Left Mandibular M2; Maxillary M2s	16.3	CCGATCCT	43 years	Male	University of Tennessee	Modern
M73	8	ERR1343016	ERR1343016		calculus	Mandibular canines & premolars	23.2	GAACGTAT	60 years	Female	University of Tennessee	Modern
M89	9	ERR1343017	ERR1343017		calculus	mandibular incisor, maxillary molar	5.5	GCTGGTCA	67 years	Female	University of Tennessee	Modern
M112	10	ERR1343018	ERR1343018		calculus	Left mandibular M1? I need to confirm…	10.4	TTAGGATG	64 years	Female	University of Tennessee	Modern
LC26C		ERR1407497	ERR1407497		calculus		11.6	GAACGCTG			Leicester	Medieval
LC26T		ERR1422701	ERR1422701		tooth		195.2	GCGATACG			Leicester	Medieval
C028	SK 4.49	ERS20133254	-	PRJEB75938	calculus	Lower right canine, first lower right premolar, lingual	14	AACGGCGC	Older mature adult (36-45 years)	Male	Manchester, Cross Street	Industrial	CFA Archaeology	N/A (Skeletal Assemblage has been reburied following excation and sampling)	Dental calculus in the industrial age: Human dental calculus in the Post-Medieval period, a case study from industrial Manchester, Quaternary International, Volumes 653–654, 2023, Pages 114-126, ISSN 1040-6182, https://doi.org/10.1016/j.quaint.2021.09.020. Keefe, K. & Holst, M., 2017. ‘Osteological Analysis, Cross Street Unitarian Chapel, Manchester’, York Osteoarchaeology, No. 0817 (commissioned…
C029	SK 4.35	ERS20133255	-		calculus	Lower incisors, lingual	22	ACCAACCG	18-25 years	Female	Manchester, Cross Street	Industrial
C030	SK 3.18	ERS20133256	-		calculus	Lower first and second incisors Lower right canine Lower right first premolar, lingual	15	ACGAACTT	Older mature adult (36-45 years)	Unknown	Manchester, Cross Street	Industrial
C031	SK 4.01	ERS20133257	-		calculus	Upper left second molar, buccal/mesial/distal	34	AGAACGAC	Mature adult (46+ years)	Female	Manchester, Cross Street	Industrial
C034	SK 2.06	ERS20133258	-		calculus	Pooled lower left molars, buccal + upper left second molar	11	ATTGATTA	Mature adult (46+ years)	Female?	Manchester, Cross Street	Industrial
C035	SK 14	ERS20133260	-		calculus	Lower right second and third molars, lingual	18	CAACGAGG	18-25 years	Male	Manchester, Cross Street	Industrial
C036	SK 2.09	ERS20133261	-		Lower right canine, lingual	Lower left first incisor, lingual	6	CAGACCTT	Mature adult (46+ years)	Male	Manchester, Cross Street	Industrial
C037	SK 2.38	ERS20133262	-		calculus	Upper right second premolar and first molar, buccal	8	CCAACCAG	Older mature adult (36-45 years)	Male?	Manchester, Cross Street	Industrial
C038	SK 27	ERS20133263	-		calculus	Lower first premolar and incisor, lingual	9	CCTGCCAA	Adult (18+ years)	Female	Manchester, Cross Street	Industrial
C039	SK 5.27	ERS20133264	-		calculus	Lower left canine, buccal	7	CGTTGCGG	Adult (18+ years)	Unknown	Manchester, Cross Street	Industrial
C040	SK 5.29	ERS20133265	-		calculus	Lower incisors, buccal	36	CTTGAGTC	Adult (18+ years)	Male?	Manchester, Cross Street	Industrial
C041	SK 3.18	ERS20133266	-		calculus	Lower right first molar, lingual (balance unable to weigh sample, likely less than 1 mg)	1	GATGCCTC	Older mature adult (36-45 years)	Unknown	Manchester, Cross Street	Industrial
C042	SK 2.08	ERS20133267	-		calculus	Lower left second incisor Lower left canine Lower left first premolar, buccal	8	GCTCTGCT	Adult (18+ years)	Unknown	Manchester, Cross Street	Industrial
C043	SK 21	ERS20133268	-		calculus	Lower first and second incisors, pooled, lingual	4	GGTTAGTC	18-25 years	Female	Manchester, Cross Street	Industrial
C044	SK 4.04	ERS20133269	-		calculus	Upper left second molar, buccal	32	GTTGCAAC	Mature adult (46+ years)	Male	Manchester, Cross Street	Industrial
C045	SK 3.25	ERS20133270	-		calculus	Lower right canine, lingual	8	TGGTTGAC	Adult (18+ years)	Female	Manchester, Cross Street	Industrial
C046	SK 4.15	ERS20133271	-		calculus	Lower left first incisor, lingual	1	TTACTTCT	Adult (36+ years)	Male	Manchester, Cross Street	Industrial
C047	SK 4.26	ERS20133272	-		calculus	Lower left first and second incisors, lingual, buccal	19	TTGGAGCT	Mature adult (46+ years)	Female	Manchester, Cross Street	Industrial
